# Engineering auronidin production in *Marchantia polymorpha* enables a new class of plant-derived textile pigments

**DOI:** 10.64898/2026.02.07.704544

**Authors:** Aurore Lormet, Jim Haseloff, Facundo Romani

## Abstract

Plant-derived pigments offer sustainable alternatives to synthetic colorants, yet their practical deployment in textiles is limited by restricted chemical diversity and low abundance. Liverworts represent a source of diverse chemical compounds, and the model liverworts *Marchantia polymorpha* is an emerging as chassis for bioengineering and synthetic biology. Here, we report the biotechnological application of auronidins, a rare class of flavonoid pigments, as textile dyes. Using the Marchantia, we engineered enhanced auronidin production through controlled expression of the R2R3-MYB transcription factor MpMYB14. We systematically benchmarked constitutive and inducible gene expression systems, including heat-shock, glucocorticoid receptor, and β-estradiol (XVE) circuits, identifying inducible strategies that decouple biomass accumulation from secondary metabolite production while achieving high pigment yields. Extracted auronidins were used to dye cotton yarn directly, demonstrating the feasibility of auronidins for textile dyeing. Our results establish Marchantia as a versatile plant chassis for programmable secondary metabolite production and introduce auronidins as a promising natural pigment platform for sustainable textile biotechnology.
