## Supplemental Table 1 for "Engineering auronidin production in *Marchantia polymorpha* enables a new class of plant-derived textile pigments"

### Sheet: Legend
Lormet et al. (2026). Engineering auronidin production in Marchantia polymorpha enables a new class of plant-derived textile pigments
Supplemental Table 1. Vectors, cloning details.
Acceptors: List of plasmids used in this study
L0: Description of Level 0 plasmids and sequence used in this study
L3: Description of Level 3 plasmids used in this study

### Sheet: Acceptors
id	name	Description	reference	resistance bacteria	resistance plant
-	pUAP1	Universal acceptor for L0 parts	Patron et al., 2015	carbenicillin	-
OP-017	pUAP4	Universal acceptor for L0 parts	Sauret-Gueto et al., 2022	carbenicillin	-
-	pBy01	Empty-promoter L3 acceptor-mVenus; proMpUBE2:mScarlet-Lti6b	Romani et al., 2024	kanamycin	hygromycin
-	pBy10	Empty-cassette L3 acceptor	Tse et al. 2024	kanamycin	hygromycin
-	pBy13	Empty-CDS L3 acceptor; proMpE2F:XVE >> proLexA	Romani et al., 2025	kanamycin	hygromycin
-	pBy23	Empty-CDS L3 acceptor; proMpE2F:XVE >> proLexA	Romani et al., 2025	kanamycin	chlorosulfuron

### Sheet: L0
id	name	description	backbone	sequence	synthax	reference	resistance bacteria
OP-049	PROM5_35S		pUAP4		PROM5	Sauret-Gueto et al., 2022	carbenicillin
OP-050	PROM5_35Sx2		pUAP4		PROM5	Sauret-Gueto et al., 2022	carbenicillin
OP-051	PROM5_MpEF1a		pUAP4		PROM5	Sauret-Gueto et al., 2022	carbenicillin
p0_o060	CTAG_GR		pUAP1		CTAG	Romani et al., 2025	carbenicillin
p0_o640	PROM5_MpHSP18.7A1		pUAP1		PROM5	Tse et al., 2024	carbenicillin
OP-53	3TERM_Nos		pUAP4		3TERM	Sauret-Gueto et al., 2022	carbenicillin
OP-44	CTAG_mVenus		pUAP4		CTAG	Sauret-Gueto et al., 2022	carbenicillin
p0_1184	CDS12_MpMYB14 (Mp5g19050)		pUAP1		CDS12	Kongsted et al., 2025	carbenicillin
p0_1293	5UTR_XVEe		pUAP1	ggtctcatactCTTCGCAAGACCCTTCCTCTATATAAGGAAGTTCATTTCATTTGGAGAGAACACGGGGGACTCTAGAGGATCCAACATCACCAATGaaagcgttaacggccaggcaacaagaggtgtttgatctcatccgtgatcacatcagccagacaggtatgccgccgacgcgtgcggaaatcgcgcagcgtttggggttccgttccccaaacgcggctgaagaacatctgaaggcgctggcacgcaaaggcgttattgaaattgtttccggcgcatcacgcgggattcgtctgttgcaggaagaggaagaagggttgccgctggtaggtcgtgtggctgccggtgaaccgtcgagcgcccccccgaccgatgtcagcctgggggacgagctcca…	5UTR	this study	carbenicillin
p0_1294	PROM_35S		pUAP1	ggtctcGGGAGAGATTAGCCTTTTCAATTTCAGAAAGAATGCTAACCCACAGATGGTTAGAGAGGCTTACGCAGCAAGTCTCATCAAGACGATCTACCCGAGCAATAATCTACAGGAAATCAAATACCTTCCCAAGAAGGTTAAAGATGCAGTCAAAAGATTCAGGACTAACTGCATCAAGAACACAGAGAAAGATATATTTCTCAAGATCAGAAGTACTATTCCAGTATGGACGATTCAAGGCTTGCTTCACAAACCAAGGCAAGTAATAGAGATTGGAGTCTCTAAAAAGGTAGTTCCCACTGAATCAAAGGCCATGGAGTCAAAGATTCAAATAGAGGACCTAACAGAACTCGCCGTAAAGACTGGCGAACAGTTCATACAGAGTCTCTTACGACT…	PROM	this study	carbenicillin

### Sheet: L3
id	name	backbone	p1	p2	p3	p4	p5	reference	resistance (bacteria, plant)
L3_2024	proMpEF1:MpMYB14-mVenus	pBy10	OP-51	NA	p0_1184	OP-44	OP-53	this study	kan,hygro
L3_2025	pro35S:MpMYB14-mVenus	pBy10	OP-49	NA	p0_1184	OP-44	OP-53	this study	kan,hygro
L3_2127	proMpE2F:XVE >> proLexA:MpMYB14-mV	pBy23			p0_1184	OP-44		this study	kan,Cs
L3_2158	proMpHSP:MpMYB14-mV	pBy10	p0_o640		p0_1184	OP-44	OP-53	this study	kan,hygro
L3_2159	pro35Sx2:MpMYB14-GR	pBy10	OP-50		p0_1184	o060	OP-53	this study	kan,hygro
L3_2160	proMpHSP:MpMYB14-GR	pBy10	p0_o640		p0_1184	o060	OP-53	this study	kan,hygro
L3_2168	pro35S:XVEa:MpMYB14-mV	pBy10	p0_1294	p0_1293	p0_1184		OP-44 + OP-53	this study	kan,hygro
